# Non-autonomy of age-related morphological changes in the *C. elegans* germline stem cell niche

**DOI:** 10.1101/2025.06.13.658151

**Authors:** Nilay Gupta, Mia Sinks, E. Jane Albert Hubbard

## Abstract

Declines in tissue renewal and repair due to alterations in tissue stem cells is a hallmark of aging. Many stem cell pools are maintained morphologically complex niches. Using the *C. elegans* hermaphrodite germline stem cell system, we analyzed age-related changes in the morphology of the niche, the distal tip cell (DTC), and identified a molecular mechanism that promotes a subset of these changes. We found decreases in the number and length of long DTC processes with age. We also found that a long-lived *daf-2* mutant exhibits a *daf-16*-dependent maintenance of long DTC processes. Surprisingly, the tissue requirement for *daf-16(+)* is non-autonomous, and *daf-16(+)* in body wall muscle is both necessary and sufficient. In addition, after a delay, pre-formed DTC processes deteriorate upon premature germline differentiation, but not upon cell cycle inhibition. We propose a reciprocal DTC-germline interaction model and speculate how reduced *daf-2* activity both delays stem cell exhaustion and maintains DTC processes. These studies establish the *C. elegans* DTC as a powerful *in vivo* model for understanding age-related changes in cellular morphology and their consequences in stem cell systems.

**SUMMARY:** The *C. elegans* germline stem cell niche morphology is markedly altered with age and is regulated non-autonomously from the muscle by insulin/IGF-like signaling. Results suggest reciprocal niche-germline regulation.
