## Supplementary material for "Non-autonomy of age-related morphological changes in the *C. elegans* germline stem cell niche": Table S2

### Sheet: README
Table S2
Includes strain names, genotypes, properties analyzed, either proportions or mean values depending on the analysis, standard deviation (offspring and lifespan plots Figs 1A, S9A), standard error (all else), and n values at each age. Statistics for main and corresponding supplementary figures are grouped. Please see Table S3 for statistical tests and exact p-values.

### Sheet: Figure 1|S3
Strain	Genotype	Property Analyzed	Age (days)	Proportion	Mean	SD	SE	n
Figure 1A
N2		Percent alive	1		100	0		87
		Percent alive	2		100	0		87
		Percent alive	3		100	0		87
		Percent alive	4		100	0		87
		Percent alive	5		100	0		87
		Percent alive	6		100	0		87
		Percent alive	7		98.8235	2.63067		86
		Percent alive	8		98.8235	2.63067		86
		Percent alive	9		98.8235	2.63067		86
		Percent alive	10		98.8235	2.63067		86
		Percent alive	11		94.1748	3.93893		82
		Percent alive	12		85.1415	6.37673		74
		Percent alive	13		81.7428	10.7168		71
		Percent alive	14		78.1317	10.5906		68
		Percent alive	15		78.1317	10.5906		68
		Percent alive	16		68.9512	12.8135		60
		Percent alive	17		68.9512	12.8135		60
		Percent alive	18		22.8694	12.7767		20
		Percent alive	19		20.5818	14.9943		18
		Percent alive	20		15.9916	13.1334		14
		Percent alive	21		11.5334	8.3524		10
		Percent alive	22		5.90557	6.08235		5
		Percent alive	23		2.2291	3.06016		2
		Percent alive	24		1.05263	2.35376		1
		Percent alive	25		0	0		0
CB1370	daf-2(rf)	Percent alive	1		100	0		85
		Percent alive	2		100	0		85
		Percent alive	3		98.6667	2.98142		84
		Percent alive	4		98.6667	2.98142		84
		Percent alive	5		97.5556	3.37017		83
		Percent alive	6		97.5556	3.37017		83
		Percent alive	7		97.5556	3.37017		83
		Percent alive	8		96.3791	3.33		82
		Percent alive	9		96.3791	3.33		82
		Percent alive	10		96.3791	3.33		82
		Percent alive	11		95.2026	2.71285		81
		Percent alive	12		92.915	2.65516		79
		Percent alive	13		92.915	2.65516		79
		Percent alive	14		90.4706	3.57284		77
		Percent alive	15		90.4706	3.57284		77
		Percent alive	16		89.2941	5.12445		76
		Percent alive	17		89.2941	5.12445		76
		Percent alive	18		85.8301	5.31031		73
		Percent alive	19		85.8301	5.31031		73
		Percent alive	20		85.8301	5.31031		73
		Percent alive	21		85.8301	5.31031		73
		Percent alive	22		84.4967	5.85659		72
		Percent alive	23		80.9412	5.96897		69
		Percent alive	24		77.3856	8.59483		66
		Percent alive	25		77.3856	8.59483		66
		Percent alive	26		76.2091	9.1369		65
		Percent alive	27		76.2091	9.1369		65
		Percent alive	28		76.2091	9.1369		65
		Percent alive	29		72.8105	9.24727		62
		Percent alive	30		71.6993	9.66017		61
		Percent alive	31		70.5229	7.1836		60
		Percent alive	32		66.902	7.17387		57
		Percent alive	33		63.3464	9.30155		54
		Percent alive	34		60.902	12.3651		52
		Percent alive	35		59.7255	10.6783		51
		Percent alive	36		56.1046	13.454		48
		Percent alive	37		56.1046	13.454		48
		Percent alive	38		56.1046	13.454		48
		Percent alive	39		43.1111	18.5327		37
		Percent alive	40		33.8954	10.6277		29
		Percent alive	41		31.6078	8.59789		27
		Percent alive	42		29.1634	8.12989		25
		Percent alive	43		25.6993	8.75395		22
		Percent alive	44		23.4118	6.23702		20
		Percent alive	45		22.2353	6.7435		19
		Percent alive	46		22.2353	6.7435		19
		Percent alive	47		19.8824	8.09593		17
		Percent alive	48		16.2614	6.74176		14
		Percent alive	49		12.8627	5.9334		11
		Percent alive	50		11.6863	6.73463		10
		Percent alive	51		11.6863	6.73463		10
		Percent alive	52		10.5752	4.71821		9
		Percent alive	53		8.28758	6.66337		7
		Percent alive	54		8.28758	6.66337		7
		Percent alive	55		8.28758	6.66337		7
		Percent alive	56		8.28758	6.66337		7
		Percent alive	57		6	6.16642		5
		Percent alive	58		4.66667	4.74016		4
		Percent alive	59		4.66667	4.74016		4
		Percent alive	60		3.33333	4.96904		3
		Percent alive	61		2.22222	3.0429		2
		Percent alive	62		2.22222	3.0429		2
		Percent alive	63		2.22222	3.0429		2
		Percent alive	64		2.22222	3.0429		2
		Percent alive	65		2.22222	3.0429		2
		Percent alive	66		1.11111	2.48452		1
		Percent alive	67		0	0		0
JK2869	qIs57	Percent alive	1		100	0		47
		Percent alive	2		97.5	5.59017		46
		Percent alive	3		97.5	5.59017		46
		Percent alive	4		97.5	5.59017		46
		Percent alive	5		97.5	5.59017		46
		Percent alive	6		95.8333	5.89256		45
		Percent alive	7		95.8333	5.89256		45
		Percent alive	8		95.8333	5.89256		45
		Percent alive	9		94.2949	5.52548		44
		Percent alive	10		94.2949	5.52548		44
		Percent alive	11		94.2949	5.52548		44
		Percent alive	12		85.9615	10.9548		41
		Percent alive	13		77.8846	13.6322		37
		Percent alive	14		65.3462	9.66372		30
		Percent alive	15		65.3462	9.66372		30
		Percent alive	16		58.6026	12.2011		26
		Percent alive	17		58.6026	12.2011		26
		Percent alive	18		27.5385	15.1438		12
		Percent alive	19		22.2051	17.2357		9
		Percent alive	20		14.7051	14.6087		7
		Percent alive	21		13.1667	15.8815		6
		Percent alive	22		7.5	16.7705		3
		Percent alive	23		0	0		0
GC1607	qIs57; daf-2(rf)	Percent alive	1		100	0		58
		Percent alive	2		100	0		58
		Percent alive	3		100	0		58
		Percent alive	4		98.3333	3.72678		57
		Percent alive	5		98.3333	3.72678		57
		Percent alive	6		98.3333	3.72678		57
		Percent alive	7		96.7949	4.39465		56
		Percent alive	8		93.4615	6.93968		54
		Percent alive	9		91.7949	5.89953		53
		Percent alive	10		91.7949	5.89953		53
		Percent alive	11		90.1282	7.01623		52
		Percent alive	12		90.1282	7.01623		52
		Percent alive	13		90.1282	7.01623		52
		Percent alive	14		87.906	4.36756		51
		Percent alive	15		87.906	4.36756		51
		Percent alive	16		87.906	4.36756		51
		Percent alive	17		87.906	4.36756		51
		Percent alive	18		86.3675	3.73901		50
		Percent alive	19		84.7009	6.36487		49
		Percent alive	20		80.812	4.18825		47
		Percent alive	21		75.9402	1.32237		44
		Percent alive	22		75.9402	1.32237		44
		Percent alive	23		72.735	4.60419		42
		Percent alive	24		72.735	4.60419		42
		Percent alive	25		72.735	4.60419		42
		Percent alive	26		71.0684	5.0646		41
		Percent alive	27		71.0684	5.0646		41
		Percent alive	28		71.0684	5.0646		41
		Percent alive	29		71.0684	5.0646		41
		Percent alive	30		71.0684	5.0646		41
		Percent alive	31		71.0684	5.0646		41
		Percent alive	32		71.0684	5.0646		41
		Percent alive	33		69.5299	6.67474		40
		Percent alive	34		69.5299	6.67474		40
		Percent alive	35		62.9915	9.47596		36
		Percent alive	36		62.9915	9.47596		36
		Percent alive	37		62.9915	9.47596		36
		Percent alive	38		62.9915	9.47596		36
		Percent alive	39		54.9145	15.7505		31
		Percent alive	40		54.9145	15.7505		31
		Percent alive	41		54.9145	15.7505		31
		Percent alive	42		49.9145	19.9947		28
		Percent alive	43		49.9145	19.9947		28
		Percent alive	44		49.9145	19.9947		28
		Percent alive	45		49.9145	19.9947		28
		Percent alive	46		49.9145	19.9947		28
		Percent alive	47		42.265	17.9031		24
		Percent alive	48		37.3932	20.5983		21
		Percent alive	49		35.7265	19.638		20
		Percent alive	50		34.0598	19.3595		19
		Percent alive	51		32.5214	20.7091		18
		Percent alive	52		32.5214	20.7091		18
		Percent alive	53		30.8547	19.2335		17
		Percent alive	54		22.094	15.1096		12
		Percent alive	55		16.5385	10.3402		9
		Percent alive	56		16.5385	10.3402		9
		Percent alive	57		14.3162	6.18921		8
		Percent alive	58		12.6496	6.51166		7
		Percent alive	59		12.6496	6.51166		7
		Percent alive	60		7.09402	4.18007		4
		Percent alive	61		5.42735	5.1184		3
		Percent alive	62		3.88889	5.41489		2
		Percent alive	63		3.88889	5.41489		2
		Percent alive	64		3.88889	5.41489		2
		Percent alive	65		3.88889	5.41489		2
		Percent alive	66		2.22222	4.96904		1
		Percent alive	67		0	0		0
Strain	Genotype	Property Analyzed	Age (days)	Proportion	Mean	SD	SE	n
Figure 1C/S3A
JK2869	qIs57	Proportion with nuclear displacement ≥5 µm	1	0.13				46
		Proportion with nuclear displacement ≥5 µm	6	0.72				43
		Proportion with nuclear displacement ≥5 µm	10	0.77				43
GC1607	qIs57; daf-2(rf)	Proportion with nuclear displacement ≥5 µm	1	0.04				50
		Proportion with nuclear displacement ≥5 µm	6	0.45				42
		Proportion with nuclear displacement ≥5 µm	10	0.47				43
JK2869	qIs57	Nuclear displacement (µm)	1		3.28		0.383	46
		Nuclear displacement (µm)	6		11		1.16	43
		Nuclear displacement (µm)	10		9.19		0.956	43
GC1607	qIs57; daf-2(rf)	Nuclear displacement (µm)	1		2.35		0.187	50
		Nuclear displacement (µm)	6		7.08		1.25	42
		Nuclear displacement (µm)	10		9.87		1.59	43
JK2869	qIs57	Proportion with any CPs ≥20 µm	1	1				46
		Proportion with any CPs ≥20 µm	6	1				43
		Proportion with any CPs ≥20 µm	10	0.86				43
GC1607	qIs57; daf-2(rf)	Proportion with any CPs ≥20 µm	1	1				50
		Proportion with any CPs ≥20 µm	6	1				42
		Proportion with any CPs ≥20 µm	10	1				43
JK2869	qIs57	Number of CPs ≥20 µm	1		11.1		0.702	46
		Number of CPs ≥20 µm	6		7.47		0.517	43
		Number of CPs ≥20 µm	10		4.07		0.451	43
GC1607	qIs57; daf-2(rf)	Number of CPs ≥20 µm	1		10.2		0.475	50
		Number of CPs ≥20 µm	6		10.3		0.425	42
		Number of CPs ≥20 µm	10		9.33		0.331	43
JK2869	qIs57	Mean length of CPs ≥20 µm	1		37.4		0.949	46
		Mean length of CPs ≥20 µm	6		29.8		0.702	43
		Mean length of CPs ≥20 µm	10		30		1.17	37
GC1607	qIs57; daf-2(rf)	Mean length of CPs ≥20 µm	1		40.2		0.887	50
		Mean length of CPs ≥20 µm	6		44.3		1.01	42
		Mean length of CPs ≥20 µm	10		42		0.709	43
JK2869	qIs57	Maximum length of CPs ≥20 µm	1		61.3		2.83	46
		Maximum length of CPs ≥20 µm	6		41.5		1.77	43
		Maximum length of CPs ≥20 µm	10		38.1		2.02	37
GC1607	qIs57; daf-2(rf)	Maximum length of CPs ≥20 µm	1		72.9		3.82	50
		Maximum length of CPs ≥20 µm	6		73.5		2.4	42
		Maximum length of CPs ≥20 µm	10		67.5		1.91	43
Figure 1D/S3B
GC1607	qIs57; daf-2(rf)	Number of CPs ≥20 µm	1		13.3		0.578	23
		Number of CPs ≥20 µm	6		11.7		0.466	12
		Number of CPs ≥20 µm	10		10.1		0.733	14
		Number of CPs ≥20 µm	20		10.4		1.17	13
		Number of CPs ≥20 µm	25		10.3		1.16	10
		Number of CPs ≥20 µm	30		7.7		0.803	10
GC1607	qIs57; daf-2(rf)	Mean length of CPs ≥20 µm	1		40.7		1.5	23
		Mean length of CPs ≥20 µm	6		42.7		1.86	12
		Mean length of CPs ≥20 µm	10		40.1		1.28	14
		Mean length of CPs ≥20 µm	20		40.1		1.62	13
		Mean length of CPs ≥20 µm	25		44.4		3.07	10
		Mean length of CPs ≥20 µm	30		39.6		2.33	10
GC1607	qIs57; daf-2(rf)	Maximum length of CPs ≥20 µm	1		77.3		4.41	23
		Maximum length of CPs ≥20 µm	6		72.6		5.77	12
		Maximum length of CPs ≥20 µm	10		67.4		3.82	14
		Maximum length of CPs ≥20 µm	20		62.5		5.5	13
		Maximum length of CPs ≥20 µm	25		70.8		6.86	10
		Maximum length of CPs ≥20 µm	30		55.6		3.68	10

### Sheet: Figure 2|S5
Strain	Genotype	Property Analyzed	Age (days)	Proportion	Mean	SE	n
Figure 2/S5
JK2869	qIs57	Proportion with any CPs ≥20 µm	1	1			54
		Proportion with any CPs ≥20 µm	6	1			50
		Proportion with any CPs ≥20 µm	10	0.87			39
GC1607	qIs57; daf-2(rf)	Proportion with any CPs ≥20 µm	1	1			41
		Proportion with any CPs ≥20 µm	6	1			49
		Proportion with any CPs ≥20 µm	10	1			31
GC1616	daf-16(0); qIs57; daf-2(rf)	Proportion with any CPs ≥20 µm	1	1			42
		Proportion with any CPs ≥20 µm	6	1			47
		Proportion with any CPs ≥20 µm	10	0.98			49
GC1778	daf-16(0); qIs57	Proportion with any CPs ≥20 µm	1	1			54
		Proportion with any CPs ≥20 µm	6	1			67
		Proportion with any CPs ≥20 µm	10	0.93			54
JK2869	qIs57	Number of CPs ≥20 µm	1		14.3	0.572	54
		Number of CPs ≥20 µm	6		9.8	0.493	50
		Number of CPs ≥20 µm	10		4.79	0.645	39
GC1607	qIs57; daf-2(rf)	Number of CPs ≥20 µm	1		12.3	0.576	41
		Number of CPs ≥20 µm	6		12.9	0.437	49
		Number of CPs ≥20 µm	10		11	0.642	31
GC1616	daf-16(0); qIs57; daf-2(rf)	Number of CPs ≥20 µm	1		10.5	0.422	42
		Number of CPs ≥20 µm	6		10.4	0.379	47
		Number of CPs ≥20 µm	10		7.71	0.451	49
GC1778	daf-16(0); qIs57	Number of CPs ≥20 µm	1		10.8	0.441	54
		Number of CPs ≥20 µm	6		10.1	0.396	67
		Number of CPs ≥20 µm	10		6.43	0.504	54
JK2869	qIs57	Mean length of CPs ≥20 µm	1		37.9	0.52	54
		Mean length of CPs ≥20 µm	6		33.3	0.548	50
		Mean length of CPs ≥20 µm	10		29.6	0.956	34
GC1607	qIs57; daf-2(rf)	Mean length of CPs ≥20 µm	1		40.3	0.729	41
		Mean length of CPs ≥20 µm	6		46.2	0.756	49
		Mean length of CPs ≥20 µm	10		46	1.38	31
GC1616	daf-16(0); qIs57; daf-2(rf)	Mean length of CPs ≥20 µm	1		40	1.13	42
		Mean length of CPs ≥20 µm	6		38.2	0.648	47
		Mean length of CPs ≥20 µm	10		35	0.824	48
GC1778	daf-16(0); qIs57	Mean length of CPs ≥20 µm	1		36.8	0.582	54
		Mean length of CPs ≥20 µm	6		34.8	0.519	67
		Mean length of CPs ≥20 µm	10		30.7	0.808	50
JK2869	qIs57	Maximum length of CPs ≥20 µm	1		61.7	1.34	54
		Maximum length of CPs ≥20 µm	6		52.4	1.67	50
		Maximum length of CPs ≥20 µm	10		37.8	1.75	34
GC1607	qIs57; daf-2(rf)	Maximum length of CPs ≥20 µm	1		67.2	1.88	41
		Maximum length of CPs ≥20 µm	6		84.4	2.89	49
		Maximum length of CPs ≥20 µm	10		81.4	3.94	31
GC1616	daf-16(0); qIs57; daf-2(rf)	Maximum length of CPs ≥20 µm	1		68.7	2.54	42
		Maximum length of CPs ≥20 µm	6		69.3	2.18	47
		Maximum length of CPs ≥20 µm	10		53.5	2.21	48
GC1778	daf-16(0); qIs57	Maximum length of CPs ≥20 µm	1		60.9	1.67	54
		Maximum length of CPs ≥20 µm	6		59.1	1.69	67
		Maximum length of CPs ≥20 µm	10		53.5	2.15	50

### Sheet: Figure 3A|S6
Strain	Genotype	Property Analyzed	Age (days)	Proportion	Mean	SE	n
Figure 3A/S6
GC1616	daf-16(0); qIs57; daf-2(rf)	Proportion with any CPs ≥20 µm	1	1			253
		Proportion with any CPs ≥20 µm	6	1			253
		Proportion with any CPs ≥20 µm	10	0.98			255
GC1691	daf-16(0); qIs57; daf-2(rf); daf-16p::daf-16(+)	Proportion with any CPs ≥20 µm	1	1			64
		Proportion with any CPs ≥20 µm	6	1			63
		Proportion with any CPs ≥20 µm	10	1			47
	daf-16(0); qIs57; daf-2(rf); daf-16p::daf-16(+) NR	Proportion with any CPs ≥20 µm	1	1			60
		Proportion with any CPs ≥20 µm	6	1			45
		Proportion with any CPs ≥20 µm	10	0.98			46
GC1676	daf-16(0); qIs57; daf-2(rf); lag-2p::daf-16(+)	Proportion with any CPs ≥20 µm	1	1			65
		Proportion with any CPs ≥20 µm	6	1			40
		Proportion with any CPs ≥20 µm	10	0.9			51
	daf-16(0); qIs57; daf-2(rf); lag-2p::daf-16(+) NR	Proportion with any CPs ≥20 µm	1	1			15
		Proportion with any CPs ≥20 µm	6	1			12
		Proportion with any CPs ≥20 µm	10	1			14
GC1692	daf-16(0); qIs57; daf-2(rf); ges-1p::daf-16(+)	Proportion with any CPs ≥20 µm	1	1			36
		Proportion with any CPs ≥20 µm	6	1			43
		Proportion with any CPs ≥20 µm	10	1			42
	daf-16(0); qIs57; daf-2(rf); ges-1p::daf-16(+) NR	Proportion with any CPs ≥20 µm	1	1			43
		Proportion with any CPs ≥20 µm	6	1			40
		Proportion with any CPs ≥20 µm	10	0.96			28
GC1696	daf-16(0); qIs57; daf-2(rf); unc-119p::daf-16(+)	Proportion with any CPs ≥20 µm	1	1			41
		Proportion with any CPs ≥20 µm	6	1			44
		Proportion with any CPs ≥20 µm	10	1			61
	daf-16(0); qIs57; daf-2(rf); unc-119p::daf-16(+) NR	Proportion with any CPs ≥20 µm	1	1			53
		Proportion with any CPs ≥20 µm	6	1			54
		Proportion with any CPs ≥20 µm	10	0.98			50
GC1683	daf-16(0); qIs57; daf-2(rf); fos-1p::daf-16(+)	Proportion with any CPs ≥20 µm	1	1			68
		Proportion with any CPs ≥20 µm	6	0.98			59
		Proportion with any CPs ≥20 µm	10	0.71			35
	daf-16(0); qIs57; daf-2(rf); fos-1p::daf-16(+) NR	Proportion with any CPs ≥20 µm	1	1			14
		Proportion with any CPs ≥20 µm	6	1			19
		Proportion with any CPs ≥20 µm	10	0.94			18
GC1682	daf-16(0); qIs57; daf-2(rf); myo-3p::daf-16(+)	Proportion with any CPs ≥20 µm	1	1			69
		Proportion with any CPs ≥20 µm	6	1			70
		Proportion with any CPs ≥20 µm	10	1			60
	daf-16(0); qIs57; daf-2(rf); myo-3p::daf-16(+) NR	Proportion with any CPs ≥20 µm	1	1			13
		Proportion with any CPs ≥20 µm	6	1			17
		Proportion with any CPs ≥20 µm	10	1			13
GC1616	daf-16(0); qIs57; daf-2(rf)	Mean length of CPs ≥20 µm	1		38.6424	0.339983	253
		Mean length of CPs ≥20 µm	6		38.9095	0.414058	253
		Mean length of CPs ≥20 µm	10		33.5588	0.378451	250
GC1691	daf-16(0); qIs57; daf-2(rf); daf-16p::daf-16(+)	Mean length of CPs ≥20 µm	1		34.2964	0.642834	64
		Mean length of CPs ≥20 µm	6		34.3718	0.714904	63
		Mean length of CPs ≥20 µm	10		33.7891	0.863994	47
	daf-16(0); qIs57; daf-2(rf); daf-16p::daf-16(+) NR	Mean length of CPs ≥20 µm	1		39.5019	0.779362	60
		Mean length of CPs ≥20 µm	6		37.276	0.850195	45
		Mean length of CPs ≥20 µm	10		33.2272	1.01691	45
GC1676	daf-16(0); qIs57; daf-2(rf); lag-2p::daf-16(+)	Mean length of CPs ≥20 µm	1		40.189	1.03874	65
		Mean length of CPs ≥20 µm	6		46.8608	1.78445	40
		Mean length of CPs ≥20 µm	10		35.8052	1.46152	46
	daf-16(0); qIs57; daf-2(rf); lag-2p::daf-16(+) NR	Mean length of CPs ≥20 µm	1		38.5971	1.90595	15
		Mean length of CPs ≥20 µm	6		41.5807	2.08759	12
		Mean length of CPs ≥20 µm	10		33.9315	1.57566	14
GC1692	daf-16(0); qIs57; daf-2(rf); ges-1p::daf-16(+)	Mean length of CPs ≥20 µm	1		37.1199	1.0465	36
		Mean length of CPs ≥20 µm	6		34.5501	0.958013	43
		Mean length of CPs ≥20 µm	10		31.4881	1.01922	42
	daf-16(0); qIs57; daf-2(rf); ges-1p::daf-16(+) NR	Mean length of CPs ≥20 µm	1		38.7017	0.984433	43
		Mean length of CPs ≥20 µm	6		35.9182	0.810638	40
		Mean length of CPs ≥20 µm	10		31.1399	0.922317	27
GC1696	daf-16(0); qIs57; daf-2(rf); unc-119p::daf-16(+)	Mean length of CPs ≥20 µm	1		40.1435	1.16135	41
		Mean length of CPs ≥20 µm	6		40.1539	0.841479	44
		Mean length of CPs ≥20 µm	10		37.0981	0.991866	61
	daf-16(0); qIs57; daf-2(rf); unc-119p::daf-16(+) NR	Mean length of CPs ≥20 µm	1		39.2371	0.721109	53
		Mean length of CPs ≥20 µm	6		40.2175	0.697927	54
		Mean length of CPs ≥20 µm	10		32.9089	0.97949	49
GC1683	daf-16(0); qIs57; daf-2(rf); fos-1p::daf-16(+)	Mean length of CPs ≥20 µm	1		32.8295	0.625203	68
		Mean length of CPs ≥20 µm	6		32.4303	1.16251	58
		Mean length of CPs ≥20 µm	10		28.5931	1.00618	25
	daf-16(0); qIs57; daf-2(rf); fos-1p::daf-16(+) NR	Mean length of CPs ≥20 µm	1		33.4127	1.07154	14
		Mean length of CPs ≥20 µm	6		32.9737	0.893413	19
		Mean length of CPs ≥20 µm	10		27.0619	1.14211	17
GC1682	daf-16(0); qIs57; daf-2(rf); myo-3p::daf-16(+)	Mean length of CPs ≥20 µm	1		38.1127	0.860285	69
		Mean length of CPs ≥20 µm	6		39.8913	0.770022	70
		Mean length of CPs ≥20 µm	10		38.2157	1.01299	60
	daf-16(0); qIs57; daf-2(rf); myo-3p::daf-16(+) NR	Mean length of CPs ≥20 µm	1		38.2236	1.12433	13
		Mean length of CPs ≥20 µm	6		36.697	1.05533	17
		Mean length of CPs ≥20 µm	10		32.4802	1.31649	13
GC1616	daf-16(0); qIs57; daf-2(rf)	Maximum length of CPs ≥20 µm	1		65.8928	1.01446	253
		Maximum length of CPs ≥20 µm	6		65.9639	0.991506	253
		Maximum length of CPs ≥20 µm	10		51.902	1.03109	250
GC1691	daf-16(0); qIs57; daf-2(rf); daf-16p::daf-16(+)	Maximum length of CPs ≥20 µm	1		52.5044	2.19115	64
		Maximum length of CPs ≥20 µm	6		52.1874	1.95429	63
		Maximum length of CPs ≥20 µm	10		52.1544	2.33572	47
	daf-16(0); qIs57; daf-2(rf); daf-16p::daf-16(+) NR	Maximum length of CPs ≥20 µm	1		70.9438	2.43626	60
		Maximum length of CPs ≥20 µm	6		61.3528	2.65404	45
		Maximum length of CPs ≥20 µm	10		48.3913	2.59296	45
GC1676	daf-16(0); qIs57; daf-2(rf); lag-2p::daf-16(+)	Maximum length of CPs ≥20 µm	1		64.605	2.48513	65
		Maximum length of CPs ≥20 µm	6		77.3121	4.03035	40
		Maximum length of CPs ≥20 µm	10		49.9605	2.56225	46
	daf-16(0); qIs57; daf-2(rf); lag-2p::daf-16(+) NR	Maximum length of CPs ≥20 µm	1		62.4361	4.15069	15
		Maximum length of CPs ≥20 µm	6		72.7458	5.22887	12
		Maximum length of CPs ≥20 µm	10		55.0954	4.57518	14
GC1692	daf-16(0); qIs57; daf-2(rf); ges-1p::daf-16(+)	Maximum length of CPs ≥20 µm	1		55.6411	2.59108	36
		Maximum length of CPs ≥20 µm	6		52.1385	2.14315	43
		Maximum length of CPs ≥20 µm	10		44.8088	2.25372	42
	daf-16(0); qIs57; daf-2(rf); ges-1p::daf-16(+) NR	Maximum length of CPs ≥20 µm	1		57.6107	2.39436	43
		Maximum length of CPs ≥20 µm	6		59.7946	2.27652	40
		Maximum length of CPs ≥20 µm	10		44.9984	2.64708	27
GC1696	daf-16(0); qIs57; daf-2(rf); unc-119p::daf-16(+)	Maximum length of CPs ≥20 µm	1		67.5762	3.31191	41
		Maximum length of CPs ≥20 µm	6		69.8602	2.74496	44
		Maximum length of CPs ≥20 µm	10		60.0327	2.56259	61
	daf-16(0); qIs57; daf-2(rf); unc-119p::daf-16(+) NR	Maximum length of CPs ≥20 µm	1		74.4618	2.6104	53
		Maximum length of CPs ≥20 µm	6		70.8741	2.25966	54
		Maximum length of CPs ≥20 µm	10		49.274	2.64525	49
GC1683	daf-16(0); qIs57; daf-2(rf); fos-1p::daf-16(+)	Maximum length of CPs ≥20 µm	1		44.7703	1.63399	68
		Maximum length of CPs ≥20 µm	6		45.2534	2.32673	58
		Maximum length of CPs ≥20 µm	10		37.1064	2.39591	25
	daf-16(0); qIs57; daf-2(rf); fos-1p::daf-16(+) NR	Maximum length of CPs ≥20 µm	1		45.0821	1.95666	14
		Maximum length of CPs ≥20 µm	6		49.554	3.1839	19
		Maximum length of CPs ≥20 µm	10		36.0622	3.03339	17
GC1682	daf-16(0); qIs57; daf-2(rf); myo-3p::daf-16(+)	Maximum length of CPs ≥20 µm	1		56.5234	1.88994	69
		Maximum length of CPs ≥20 µm	6		62.366	1.61131	70
		Maximum length of CPs ≥20 µm	10		57.8825	1.8892	60
	daf-16(0); qIs57; daf-2(rf); myo-3p::daf-16(+) NR	Maximum length of CPs ≥20 µm	1		61.0583	2.33454	13
		Maximum length of CPs ≥20 µm	6		65.4907	3.42109	17
		Maximum length of CPs ≥20 µm	10		52.8583	6.21249	13

### Sheet: Figure 3B|S8
Strain	Genotype	Treatment	Property Analyzed	Age (days)	Mean	SE	n
Figure 3B/S8
GC1748	rrf-1(pk1417); qIs57	L4440	Mean length of CPs ≥20 µm	1	47.0102	1.33691	43
		L4440	Mean length of CPs ≥20 µm	6	42.2844	1.13492	39
		L4440	Mean length of CPs ≥20 µm	10	41.9855	1.17279	39
		daf-16 RNAi	Mean length of CPs ≥20 µm	1	45.8749	0.982835	37
		daf-16 RNAi	Mean length of CPs ≥20 µm	6	44.538	1.52624	37
		daf-16 RNAi	Mean length of CPs ≥20 µm	10	40.7151	1.41066	30
GC1607	qIs57; daf-2(rf)	L4440	Mean length of CPs ≥20 µm	1	40.1369	1.34109	22
		L4440	Mean length of CPs ≥20 µm	6	47.3483	1.11387	25
		L4440	Mean length of CPs ≥20 µm	10	47.1103	1.18898	37
		daf-16 RNAi	Mean length of CPs ≥20 µm	1	39.0184	0.876145	32
		daf-16 RNAi	Mean length of CPs ≥20 µm	6	41.2999	0.888072	29
		daf-16 RNAi	Mean length of CPs ≥20 µm	10	41.2512	1.8897	25
GC1912	rrf-1(pk1417); qIs57; daf-2(rf)	L4440	Mean length of CPs ≥20 µm	1	42.5223	1.16815	63
		L4440	Mean length of CPs ≥20 µm	6	48.1624	1.00476	60
		L4440	Mean length of CPs ≥20 µm	10	49.4577	1.36249	65
		daf-16 RNAi	Mean length of CPs ≥20 µm	1	43.1898	1.13636	56
		daf-16 RNAi	Mean length of CPs ≥20 µm	6	47.6779	1.29701	65
		daf-16 RNAi	Mean length of CPs ≥20 µm	10	49.684	1.19204	64
GC1748	rrf-1(pk1417); qIs57	L4440	Maximum length of CPs ≥20 µm	1	77.5793	2.73663	43
		L4440	Maximum length of CPs ≥20 µm	6	70.0362	2.59088	39
		L4440	Maximum length of CPs ≥20 µm	10	70.7083	4.98339	39
		daf-16 RNAi	Maximum length of CPs ≥20 µm	1	77.4642	2.39722	37
		daf-16 RNAi	Maximum length of CPs ≥20 µm	6	79.5371	6.21136	37
		daf-16 RNAi	Maximum length of CPs ≥20 µm	10	63.505	3.53289	30
GC1607	qIs57; daf-2(rf)	L4440	Maximum length of CPs ≥20 µm	1	65.3347	3.52655	22
		L4440	Maximum length of CPs ≥20 µm	6	75.101	2.94319	25
		L4440	Maximum length of CPs ≥20 µm	10	78.448	2.54851	37
		daf-16 RNAi	Maximum length of CPs ≥20 µm	1	72.7662	3.54144	32
		daf-16 RNAi	Maximum length of CPs ≥20 µm	6	71.4963	3.19654	29
		daf-16 RNAi	Maximum length of CPs ≥20 µm	10	66.9977	2.79561	25
GC1912	rrf-1(pk1417); qIs57; daf-2(rf)	L4440	Maximum length of CPs ≥20 µm	1	65.6276	2.33808	63
		L4440	Maximum length of CPs ≥20 µm	6	79.3253	3.29354	60
		L4440	Maximum length of CPs ≥20 µm	10	80.735	4.0237	65
		daf-16 RNAi	Maximum length of CPs ≥20 µm	1	72.8658	2.69519	56
		daf-16 RNAi	Maximum length of CPs ≥20 µm	6	79.6249	3.20828	65
		daf-16 RNAi	Maximum length of CPs ≥20 µm	10	81.7984	2.68465	64

### Sheet: Figure 3C|S10
Strain	Genotype	Treatment	Property Analyzed	Age (days)	Mean	SE	n
Figure 3C/S10B
GC1607	qIs57; daf-2(rf)	EtOH	Mean length of CPs ≥20 µm	1	41.7631	1.04435	45
		EtOH	Mean length of CPs ≥20 µm	6	47.9799	1.0551	58
		EtOH	Mean length of CPs ≥20 µm	10	47.7533	0.872464	76
		3 mM Auxin	Mean length of CPs ≥20 µm	1	40.6798	0.911069	46
		3 mM Auxin	Mean length of CPs ≥20 µm	6	50.3569	1.00746	69
		3 mM Auxin	Mean length of CPs ≥20 µm	10	46.533	0.947451	69
GC1819	daf-16::degron; qIs57; daf-2(rf)	EtOH	Mean length of CPs ≥20 µm	1	37.4816	0.611891	58
		EtOH	Mean length of CPs ≥20 µm	6	43.0701	0.706117	78
		EtOH	Mean length of CPs ≥20 µm	10	44.7597	0.820531	96
		3 mM Auxin	Mean length of CPs ≥20 µm	1	38.2468	0.550352	63
		3 mM Auxin	Mean length of CPs ≥20 µm	6	41.941	0.574665	84
		3 mM Auxin	Mean length of CPs ≥20 µm	10	43.5561	0.778474	113
GC1817	daf-16::degron; qIs57; daf-2(rf); myo-3p::TIR1	EtOH	Mean length of CPs ≥20 µm	1	40.168	0.491309	74
		EtOH	Mean length of CPs ≥20 µm	6	42.4469	0.511694	92
		EtOH	Mean length of CPs ≥20 µm	10	43.9659	0.844584	118
		3 mM Auxin	Mean length of CPs ≥20 µm	1	39.9746	0.643984	70
		3 mM Auxin	Mean length of CPs ≥20 µm	6	38.6274	0.552959	81
		3 mM Auxin	Mean length of CPs ≥20 µm	10	37.88	0.522853	124
GC1607	qIs57; daf-2(rf)	EtOH	Maximum length of CPs ≥20 µm	1	74.4058	2.96238	45
		EtOH	Maximum length of CPs ≥20 µm	6	96.4354	3.35226	58
		EtOH	Maximum length of CPs ≥20 µm	10	89.7542	2.43779	76
		3 mM Auxin	Maximum length of CPs ≥20 µm	1	72.8	2.90043	46
		3 mM Auxin	Maximum length of CPs ≥20 µm	6	94.1856	2.83365	69
		3 mM Auxin	Maximum length of CPs ≥20 µm	10	80.1871	1.76013	69
GC1819	daf-16::degron; qIs57; daf-2(rf)	EtOH	Maximum length of CPs ≥20 µm	1	68.3434	2.23443	58
		EtOH	Maximum length of CPs ≥20 µm	6	77.9138	1.97153	78
		EtOH	Maximum length of CPs ≥20 µm	10	83.5837	2.73996	96
		3 mM Auxin	Maximum length of CPs ≥20 µm	1	69.9266	2.18399	63
		3 mM Auxin	Maximum length of CPs ≥20 µm	6	80.9043	2.29297	84
		3 mM Auxin	Maximum length of CPs ≥20 µm	10	81.6613	2.7562	113
GC1817	daf-16::degron; qIs57; daf-2(rf); myo-3p::TIR1	EtOH	Maximum length of CPs ≥20 µm	1	71.4297	1.49346	74
		EtOH	Maximum length of CPs ≥20 µm	6	77.3524	1.76799	92
		EtOH	Maximum length of CPs ≥20 µm	10	78.0569	2.06451	118
		3 mM Auxin	Maximum length of CPs ≥20 µm	1	68.4853	1.91219	70
		3 mM Auxin	Maximum length of CPs ≥20 µm	6	67.703	1.86908	81
		3 mM Auxin	Maximum length of CPs ≥20 µm	10	64.0949	1.55716	124

### Sheet: Figure 4|S9
Strain	Genotype	Property Analyzed	Age (days)	Proportion	Mean	SD	SE	n
Figure S9A
JK2869	qIs57	Number of offspring	1		33.5	5.55739		14
		Number of offspring	2		100.286	14.3978		14
		Number of offspring	3		105.786	21.1266		14
		Number of offspring	4		29.1429	18.9325		14
		Number of offspring	5		8.21429	6.39926		14
		Number of offspring	6		3.76923	2.7735		14
		Number of offspring	7		1.58333	2.06522		14
		Number of offspring	8		1.375	2.72226		14
		Number of offspring	9		0.142857	0.377964		14
		Number of offspring	10		0.142857	0.377964		14
		Number of offspring	11		0	0		14
		Number of offspring	12		0	0		14
		Number of offspring	13		0	0		14
		Number of offspring	14		0	0		14
		Brood size			275		8.09	9
GC1607	qIs57; daf-2(rf)	Number of offspring	1		12.4167	4.42017		13
		Number of offspring	2		48.6667	9.41308		13
		Number of offspring	3		58.8333	4.46875		13
		Number of offspring	4		51	7.43456		13
		Number of offspring	5		40.9167	6.51513		13
		Number of offspring	6		25	7.71068		13
		Number of offspring	7		14.25	7.70035		13
		Number of offspring	8		4.83333	5.02418		13
		Number of offspring	9		3.08333	2.46644		13
		Number of offspring	10		1.8	3.99444		13
		Number of offspring	11		0.888889	1.69148		13
		Number of offspring	12		0.222222	0.440959		13
		Number of offspring	13		0.111111	0.333333		13
		Number of offspring	14		0	0		13
		Brood size			255		6.41	8
GC1682	daf-16(0); qIs57; daf-2(rf); myo-3p::daf-16(+)	Number of offspring	1		12.3571	9.04355		14
		Number of offspring	2		71.0714	23.5289		14
		Number of offspring	3		74.1429	25.3949		14
		Number of offspring	4		40.75	19.795		14
		Number of offspring	5		15	10.4534		14
		Number of offspring	6		6.41667	7.03832		14
		Number of offspring	7		1.90909	4.18221		14
		Number of offspring	8		1	2.09762		14
		Number of offspring	9		0.9	1.72884		14
		Number of offspring	10		0	0		14
		Number of offspring	11		0	0		14
		Number of offspring	12		0.111111	0.333333		14
		Number of offspring	13		0	0		14
		Number of offspring	14		0	0		14
		Brood size			223		15.2	10
	daf-16(0); qIs57; daf-2(rf); myo-3p::daf-16(+) NR	Number of offspring	1		20.5714	15.2048		14
		Number of offspring	2		118.429	19.0211		14
		Number of offspring	3		119.786	15.2627		14
		Number of offspring	4		23.2857	17.7089		14
		Number of offspring	5		1.5	1.95133		14
		Number of offspring	6		0.142857	0.363136		14
		Number of offspring	7		0	0		14
		Number of offspring	8		0.0714286	0.267261		14
		Number of offspring	9		0	0		14
		Number of offspring	10		0	0		14
		Number of offspring	11		0	0		14
		Number of offspring	12		0	0		14
		Number of offspring	13		0	0		14
		Number of offspring	14		0	0		14
		Brood size			284		8.21	14
Figure 4A/S9B
JK2869	qIs57	Number of PZ nuclei	1		242.867		6.55161	30
		Number of PZ nuclei	6		139.3		6.80672	30
		Number of PZ nuclei	10		59.1071		5.23251	28
GC1607	qIs57; daf-2(rf)	Number of PZ nuclei	1		134.567		2.92617	30
		Number of PZ nuclei	6		105.833		5.16155	30
		Number of PZ nuclei	10		92.5333		5.14965	30
GC1616	daf-16(0); qIs57; daf-2(rf)	Number of PZ nuclei	1		191.767		3.49834	30
		Number of PZ nuclei	6		162		6.38047	30
		Number of PZ nuclei	10		94.4667		5.87078	30
GC1691	daf-16(0); qIs57; daf-2(rf); daf-16p::daf-16(+)	Number of PZ nuclei	1		145.2		7.49477	20
		Number of PZ nuclei	6		162.85		12.4239	20
		Number of PZ nuclei	10		169.9		12.5386	20
	daf-16(0); qIs57; daf-2(rf); daf-16p::daf-16(+) NR	Number of PZ nuclei	1		227.9		5.56346	20
		Number of PZ nuclei	6		179.2		7.44792	20
		Number of PZ nuclei	10		99.75		5.5729	20
GC1682	daf-16(0); qIs57; daf-2(rf); myo-3p::daf-16(+)	Number of PZ nuclei	1		149.25		3.39811	40
		Number of PZ nuclei	6		148.2		6.72054	40
		Number of PZ nuclei	10		111.55		5.83216	40
	daf-16(0); qIs57; daf-2(rf); myo-3p::daf-16(+) NR	Number of PZ nuclei	1		217.575		2.94237	40
		Number of PZ nuclei	6		148.05		6.09455	40
		Number of PZ nuclei	10		87.25		5.29692	40
Figure 4B
JK2869	qIs57	Proportion of PZs with mitotic figures	10	0				28
GC1607	qIs57; daf-2(rf)	Proportion of PZs with mitotic figures	10	0.23				30
GC1616	daf-16(0); qIs57; daf-2(rf)	Proportion of PZs with mitotic figures	10	0.1				30
GC1691	daf-16(0); qIs57; daf-2(rf); daf-16p::daf-16(+)	Proportion of PZs with mitotic figures	10	0.35				20
	daf-16(0); qIs57; daf-2(rf); daf-16p::daf-16(+) NR	Proportion of PZs with mitotic figures	10	0.1				20
GC1682	daf-16(0); qIs57; daf-2(rf); myo-3p::daf-16(+)	Proportion of PZs with mitotic figures	10	0.28				39
	daf-16(0); qIs57; daf-2(rf); myo-3p::daf-16(+) NR	Proportion of PZs with mitotic figures	10	0.08				40
Figure S9C
JK2869	qIs57	Mitotic index (%)	1		0.257		0.087	20
		Mitotic index (%)	6		0.242		0.17	20
		Mitotic index (%)	10		0		0	28
GC1607	qIs57; daf-2(rf)	Mitotic index (%)	1		0.678		0.188	20
		Mitotic index (%)	6		0.437		0.153	20
		Mitotic index (%)	10		0.364		0.146	30
GC1616	daf-16(0); qIs57; daf-2(rf)	Mitotic index (%)	1		0.755		0.196	20
		Mitotic index (%)	6		0.362		0.129	20
		Mitotic index (%)	10		0.149		0.086	30
GC1691	daf-16(0); qIs57; daf-2(rf); daf-16p::daf-16(+)	Mitotic index (%)	10		0.466		0.169	20
	daf-16(0); qIs57; daf-2(rf); daf-16p::daf-16(+) NR	Mitotic index (%)	10		0.111		0.076	20
GC1682	daf-16(0); qIs57; daf-2(rf); myo-3p::daf-16(+)	Mitotic index (%)	10		0.441		0.141	39
	daf-16(0); qIs57; daf-2(rf); myo-3p::daf-16(+) NR	Mitotic index (%)	10		0.159		0.098	40

### Sheet: Figure 5C|S11
Strain	Genotype	Property Analyzed	Age	Mean	SE	n
Figure 5C/S11C
JK2869	qIs57	Number of CPs ≥20 µm	T0	8.26	0.458	43
		Number of CPs ≥20 µm	+24 hrs at 25°C	9.6	0.408	43
		Number of CPs ≥20 µm	+48 hrs at 25°C	8.75	0.344	48
GC1593	qIs57; glp-1(e2141)	Number of CPs ≥20 µm	T0	12.2	0.698	36
		Number of CPs ≥20 µm	+24 hrs at 25°C	11.6	0.558	42
		Number of CPs ≥20 µm	+48 hrs at 25°C	6.98	0.508	48
JK2869	qIs57	Mean length of CPs ≥20 µm	T0	38.4	1.1	43
		Mean length of CPs ≥20 µm	+24 hrs at 25°C	37	0.667	43
		Mean length of CPs ≥20 µm	+48 hrs at 25°C	36.6	0.705	48
GC1593	qIs57; glp-1(e2141)	Mean length of CPs ≥20 µm	T0	41.3	0.98	36
		Mean length of CPs ≥20 µm	+24 hrs at 25°C	42.4	0.901	42
		Mean length of CPs ≥20 µm	+48 hrs at 25°C	32.2	0.946	48
JK2869	qIs57	Maximum length of CPs ≥20 µm	T0	59.9	1.92	43
		Maximum length of CPs ≥20 µm	+24 hrs at 25°C	62.2	2.19	43
		Maximum length of CPs ≥20 µm	+48 hrs at 25°C	59.3	1.65	48
GC1593	qIs57; glp-1(e2141)	Maximum length of CPs ≥20 µm	T0	73	3.38	36
		Maximum length of CPs ≥20 µm	+24 hrs at 25°C	68.7	2.25	42
		Maximum length of CPs ≥20 µm	+48 hrs at 25°C	45.7	1.93	48

### Sheet: Figure 5F|S12
Strain	Genotype	Property Analyzed	Age	Mean	SE	n
Figure 5F/S12C
JK2869	qIs57	Number of CPs ≥20 µm	T0	10.4	0.5	40
		Number of CPs ≥20 µm	+48 hrs at 25°C	7.5	0.478	34
		Number of CPs ≥20 µm	+48 hrs at 15°C	6.6	0.621	30
GC1701	glp-4(bn2) qIs57	Number of CPs ≥20 µm	T0	13.2	0.518	34
		Number of CPs ≥20 µm	+48 hrs at 25°C	11.6	0.573	34
		Number of CPs ≥20 µm	+48 hrs at 15°C	9.56	0.611	25
JK2869	qIs57	Mean length of CPs ≥20 µm	T0	39.8	1.01	40
		Mean length of CPs ≥20 µm	+48 hrs at 25°C	38	1.07	34
		Mean length of CPs ≥20 µm	+48 hrs at 15°C	325	1.24	29
GC1701	glp-4(bn2) qIs57	Mean length of CPs ≥20 µm	T0	44	1.07	34
		Mean length of CPs ≥20 µm	+48 hrs at 25°C	43.1	1.67	34
		Mean length of CPs ≥20 µm	+48 hrs at 15°C	46.4	2.29	25
JK2869	qIs57	Maximum length of CPs ≥20 µm	T0	64.5	2.54	40
		Maximum length of CPs ≥20 µm	+48 hrs at 25°C	57.7	2.75	34
		Maximum length of CPs ≥20 µm	+48 hrs at 15°C	48.6	3.24	29
GC1701	glp-4(bn2) qIs57	Maximum length of CPs ≥20 µm	T0	75	3.01	34
		Maximum length of CPs ≥20 µm	+48 hrs at 25°C	72.9	3.9	34
		Maximum length of CPs ≥20 µm	+48 hrs at 15°C	88.2	7	25
